# A life-history axis of resource acquisition in bacteria: depolymerisation versus uptake

**DOI:** 10.64898/2026.10.25.761621

**Authors:** Yingyi Fu, Luciana Chavez Rodriguez, Josep Ramoneda, Katherine Shek, Jennifer B H Martiny, Steven D Allison, Yu Luo, Ashish A Malik

## Abstract

Microbial decomposition of complex organic matter is a major control on the global carbon cycle, and its efficiency hinges on how microbes acquire resources. Decomposition requires costly extracellular enzymes to break down complex polymers, whereas the resulting soluble products are captured far more cheaply through membrane transporters. How microbes balance investment between these two processes is a fundamental axis of microbial life history, yet it has remained difficult to quantify across their vast diversity. Using genomic repertoires for carbohydrate depolymerisation and uptake, we developed a simple ratio distinguishing depolymerisation-optimised from uptake-optimised strategies, and applied it to more than 249,000 environmental and host-associated bacterial genomes. These strategies were strongly phylogenetically structured and differed by habitat, with uptake-optimised bacteria unexpectedly more prevalent in diffusion-limited soils than in aquatic environments. In an 18-month field-scale plant litter decomposition experiment, uptake-optimised bacteria dominated during early decomposition, when fungi were more abundant and strongly expressed hydrolytic enzymes, shifting towards depolymerisation-optimised bacteria at later stages. A simple genomic ratio therefore captures ecologically meaningful resource-acquisition strategies that vary with phylogeny, habitat and successional stage. The balance of these strategies could shape community-level extracellular enzyme investment, with consequences for decomposition and carbon cycling.
