## Supplementary Data for "A life-history axis of resource acquisition in bacteria: depolymerisation versus uptake"

### Sheet: README
Data S1. Functional gene sets used to calculate bacterial resource-acquisition traits
Purpose	This workbook documents the gene families and KEGG Orthology entries used to calculate complex-carbohydrate depolymerisation and carbohydrate-uptake repertoires from bacterial genomes.
Analysis definition	Depolymerisation repertoire was calculated as the presence/absence count across the selected CAZy glycoside hydrolase (GH) families. Uptake repertoire was calculated as the presence/absence count across the selected carbohydrate-transporter KO entries. The uptake-to-depolymerisation ratio was uptake repertoire divided by depolymerisation repertoire; analyses used its log10-transformed value.
Scope	This file lists the trait-mapping rules used by the analysis. It does not contain genome-level observations or statistical results.
Worksheet	Contents
Depolymerisation	41 selected CAZy GH families, with source descriptions and substrate assignments.
Uptake	211 selected carbohydrate-transporter KO entries, with gene identifiers and source annotations.
Source	Details
Trait framework	microTrait gene-to-trait mapping framework cited as reference 26 in the manuscript.
Depolymerisation source	microtrait_GH.xlsx (analysis input) supplemented with substrate assignments from Selected_microtrait_GHs.xlsx.
Uptake source	microtrait_transporters.xlsx, worksheet Selected_genes; descriptions were matched to the microtrait_transporters worksheet by gene identifier.
Annotation note	The gene name npr occurs twice because K08603 and K20744 are distinct KO entries. Their descriptions were not available in the source annotation worksheet and are therefore left blank and explicitly flagged.
Reproducibility note	Included_in_analysis = Yes identifies every feature used by the current binary-trait construction scripts.

### Sheet: Depolymerisation
Functional_category	Feature_ID	Annotation_system	Substrate_class	Description	Included_in_analysis
Complex carbohydrate depolymerisation	GH1	CAZy family	xylan and heteroxylan	glycoside hydrolase CAZy family 1	Yes
Complex carbohydrate depolymerisation	GH10	CAZy family	xylan and heteroxylan	glycoside hydrolase CAZy family 10	Yes
Complex carbohydrate depolymerisation	GH11	CAZy family	xylan and heteroxylan	glycoside hydrolase CAZy family 11	Yes
Complex carbohydrate depolymerisation	GH110	CAZy family	xyloglucan	glycoside hydrolase CAZy family 110	Yes
Complex carbohydrate depolymerisation	GH113	CAZy family	heteromannan	glycoside hydrolase CAZy family 113	Yes
Complex carbohydrate depolymerisation	GH116	CAZy family	xylan and heteroxylan	glycoside hydrolase CAZy family 116	Yes
Complex carbohydrate depolymerisation	GH12	CAZy family	cellulose;xyloglucan	glycoside hydrolase CAZy family 12	Yes
Complex carbohydrate depolymerisation	GH120	CAZy family	xylan and heteroxylan	glycoside hydrolase CAZy family 120	Yes
Complex carbohydrate depolymerisation	GH124	CAZy family	cellulose	glycoside hydrolase CAZy family 124	Yes
Complex carbohydrate depolymerisation	GH134	CAZy family	heteromannan	glycoside hydrolase CAZy family 134	Yes
Complex carbohydrate depolymerisation	GH16	CAZy family	xyloglucan;mixed linkage glucan	glycoside hydrolase CAZy family 16	Yes
Complex carbohydrate depolymerisation	GH18	CAZy family	chitin	glycoside hydrolase CAZy family 18	Yes
Complex carbohydrate depolymerisation	GH19	CAZy family	chitin	glycoside hydrolase CAZy family 19	Yes
Complex carbohydrate depolymerisation	GH2	CAZy family	xylan and heteroxylan	glycoside hydrolase CAZy family 2	Yes
Complex carbohydrate depolymerisation	GH20	CAZy family	chitin	glycoside hydrolase CAZy family 20	Yes
Complex carbohydrate depolymerisation	GH23	CAZy family	chitin	glycoside hydrolase CAZy family 23	Yes
Complex carbohydrate depolymerisation	GH26	CAZy family	heteromannan;mixed linkage glucan	glycoside hydrolase CAZy family 26	Yes
Complex carbohydrate depolymerisation	GH27	CAZy family	xyloglucan	glycoside hydrolase CAZy family 27	Yes
Complex carbohydrate depolymerisation	GH3	CAZy family	cellulose;chitin;xylan and heteroxylan	glycoside hydrolase CAZy family 3	Yes
Complex carbohydrate depolymerisation	GH30	CAZy family	xylan and heteroxylan	glycoside hydrolase CAZy family 30	Yes
Complex carbohydrate depolymerisation	GH31	CAZy family	xyloglucan	glycoside hydrolase CAZy family 31	Yes
Complex carbohydrate depolymerisation	GH36	CAZy family	xyloglucan	glycoside hydrolase CAZy family 36	Yes
Complex carbohydrate depolymerisation	GH39	CAZy family	xylan and heteroxylan	glycoside hydrolase CAZy family 39	Yes
Complex carbohydrate depolymerisation	GH4	CAZy family	xyloglucan	glycoside hydrolase CAZy family 4	Yes
Complex carbohydrate depolymerisation	GH43	CAZy family	xylan and heteroxylan	glycoside hydrolase CAZy family 43	Yes
Complex carbohydrate depolymerisation	GH44	CAZy family	cellulose;xyloglucan	glycoside hydrolase CAZy family 44	Yes
Complex carbohydrate depolymerisation	GH45	CAZy family	cellulose	glycoside hydrolase CAZy family 45	Yes
Complex carbohydrate depolymerisation	GH48	CAZy family	cellulose	glycoside hydrolase CAZy family 48	Yes
Complex carbohydrate depolymerisation	GH5	CAZy family	cellulose;xylan and heteroxylan;heteromannan;mixed linkage glucan	glycoside hydrolase CAZy family 5	Yes
Complex carbohydrate depolymerisation	GH51	CAZy family	cellulose;xylan and heteroxylan	glycoside hydrolase CAZy family 51	Yes
Complex carbohydrate depolymerisation	GH52	CAZy family	xylan and heteroxylan	glycoside hydrolase CAZy family 52	Yes
Complex carbohydrate depolymerisation	GH54	CAZy family	xylan and heteroxylan	glycoside hydrolase CAZy family 54	Yes
Complex carbohydrate depolymerisation	GH6	CAZy family	cellulose	glycoside hydrolase CAZy family 6	Yes
Complex carbohydrate depolymerisation	GH62	CAZy family	xylan and heteroxylan	glycoside hydrolase CAZy family 62	Yes
Complex carbohydrate depolymerisation	GH7	CAZy family	cellulose	glycoside hydrolase CAZy family 7	Yes
Complex carbohydrate depolymerisation	GH74	CAZy family	cellulose;xyloglucan	glycoside hydrolase CAZy family 74	Yes
Complex carbohydrate depolymerisation	GH79	CAZy family	xylan and heteroxylan	glycoside hydrolase CAZy family 79	Yes
Complex carbohydrate depolymerisation	GH8	CAZy family	cellulose;xylan and heteroxylan;mixed linkage glucan	glycoside hydrolase CAZy family 8	Yes
Complex carbohydrate depolymerisation	GH9	CAZy family	cellulose;mixed linkage glucan	glycoside hydrolase CAZy family 9	Yes
Complex carbohydrate depolymerisation	GH97	CAZy family	xyloglucan	glycoside hydrolase CAZy family 97	Yes
Complex carbohydrate depolymerisation	GH98	CAZy family	xylan and heteroxylan	glycoside hydrolase CAZy family 98	Yes

### Sheet: Uptake
Functional_category	Gene_ID	KO_ID	Trait_class	Trait_function	Description	Description_status	Included_in_analysis
Carbohydrate uptake	malQ	K00705	carbohydrate	transporter	4-alpha-glucanotransferase [EC:2.4.1.25]	Matched to source annotation	Yes
Carbohydrate uptake	lamB	K02024	carbohydrate	transporter	maltoporin	Matched to source annotation	Yes
Carbohydrate uptake	sugP	K02025	carbohydrate	transporter	multiple sugar transport system permease protein	Matched to source annotation	Yes
Carbohydrate uptake	sugP1	K02026	carbohydrate	transporter	multiple sugar transport system permease protein	Matched to source annotation	Yes
Carbohydrate uptake	sugS1	K02027	carbohydrate	transporter	multiple sugar transport system substrate-binding protein	Matched to source annotation	Yes
Carbohydrate uptake	sugA	K02056	carbohydrate	transporter	simple sugar transport system ATP-binding protein [EC:3.6.3.17]	Matched to source annotation	Yes
Carbohydrate uptake	sugP2	K02057	carbohydrate	transporter	simple sugar transport system permease protein	Matched to source annotation	Yes
Carbohydrate uptake	sugS2	K02058	carbohydrate	transporter	simple sugar transport system substrate-binding protein	Matched to source annotation	Yes
Carbohydrate uptake	glucP	K02429	carbohydrate	transporter	MFS transporter, FHS family, L-fucose permease	Matched to source annotation	Yes
Carbohydrate uptake	hpt	K02445	carbohydrate	transporter	MFS transporter, OPA family, glycerol-3-phosphate transporter	Matched to source annotation	Yes
Carbohydrate uptake	kdgT	K02526	carbohydrate	transporter	2-keto-3-deoxygluconate permease	Matched to source annotation	Yes
Carbohydrate uptake	agaEIIA	K02744	carbohydrate	transporter	PTS system, N-acetylgalactosamine-specific IIA component [EC:2.7.1.69]	Matched to source annotation	Yes
Carbohydrate uptake	agaEIIB	K02745	carbohydrate	transporter	PTS system, N-acetylgalactosamine-specific IIB component [EC:2.7.1.69]	Matched to source annotation	Yes
Carbohydrate uptake	agaEIIC	K02746	carbohydrate	transporter	PTS system, N-acetylgalactosamine-specific IIC component	Matched to source annotation	Yes
Carbohydrate uptake	agaEIID	K02747	carbohydrate	transporter	PTS system, N-acetylgalactosamine-specific IID component	Matched to source annotation	Yes
Carbohydrate uptake	glvEIIB	K02749	carbohydrate	transporter	PTS system, arbutin-like IIB component [EC:2.7.1.69]	Matched to source annotation	Yes
Carbohydrate uptake	glvEIIC	K02750	carbohydrate	transporter	PTS system, arbutin-like IIC component	Matched to source annotation	Yes
Carbohydrate uptake	ascEIIB	K02752	carbohydrate	transporter	PTS system, arbutin-, cellobiose-, and salicin-specific IIB component [EC:2.7.1.69]	Matched to source annotation	Yes
Carbohydrate uptake	ascEIIC	K02753	carbohydrate	transporter	PTS system, arbutin-, cellobiose-, and salicin-specific IIC component	Matched to source annotation	Yes
Carbohydrate uptake	bglEIIA	K02755	carbohydrate	transporter	PTS system, beta-glucosides-specific IIA component [EC:2.7.1.69]	Matched to source annotation	Yes
Carbohydrate uptake	bglEIIB	K02756	carbohydrate	transporter	PTS system, beta-glucosides-specific IIB component [EC:2.7.1.69]	Matched to source annotation	Yes
Carbohydrate uptake	bglEIIC	K02757	carbohydrate	transporter	PTS system, beta-glucosides-specific IIC component	Matched to source annotation	Yes
Carbohydrate uptake	celEIIA	K02759	carbohydrate	transporter	PTS system, cellobiose-specific IIA component [EC:2.7.1.69]	Matched to source annotation	Yes
Carbohydrate uptake	celEIIB	K02760	carbohydrate	transporter	PTS system, cellobiose-specific IIB component [EC:2.7.1.69]	Matched to source annotation	Yes
Carbohydrate uptake	celEIIC	K02761	carbohydrate	transporter	PTS system, cellobiose-specific IIC component	Matched to source annotation	Yes
Carbohydrate uptake	dglEIIA	K02763	carbohydrate	transporter	PTS system, D-glucosamine-specific IIA component [EC:2.7.1.69]	Matched to source annotation	Yes
Carbohydrate uptake	dglEIIB	K02764	carbohydrate	transporter	PTS system, D-glucosamine-specific IIB component [EC:2.7.1.69]	Matched to source annotation	Yes
Carbohydrate uptake	dglEIIC	K02765	carbohydrate	transporter	PTS system, D-glucosamine-specific IIC component	Matched to source annotation	Yes
Carbohydrate uptake	fru1EIIA	K02768	carbohydrate	transporter	PTS system, fructose-specific IIA component [EC:2.7.1.69]	Matched to source annotation	Yes
Carbohydrate uptake	fru1EIIB	K02769	carbohydrate	transporter	PTS system, fructose-specific IIB component [EC:2.7.1.69]	Matched to source annotation	Yes
Carbohydrate uptake	fru1EIIC	K02770	carbohydrate	transporter	PTS system, fructose-specific IIC component	Matched to source annotation	Yes
Carbohydrate uptake	levG	K02771	carbohydrate	transporter	PTS system, fructose-specific IID component	Matched to source annotation	Yes
Carbohydrate uptake	gatEIIA	K02773	carbohydrate	transporter	PTS system, galactitol-specific IIA component [EC:2.7.1.69]	Matched to source annotation	Yes
Carbohydrate uptake	gatEIIB	K02774	carbohydrate	transporter	PTS system, galactitol-specific IIB component [EC:2.7.1.69]	Matched to source annotation	Yes
Carbohydrate uptake	gatEIIC	K02775	carbohydrate	transporter	PTS system, galactitol-specific IIC component	Matched to source annotation	Yes
Carbohydrate uptake	glc1EIIA	K02777	carbohydrate	transporter	PTS system, glucose-specific IIA component [EC:2.7.1.69]	Matched to source annotation	Yes
Carbohydrate uptake	glc1EIIB	K02778	carbohydrate	transporter	PTS system, glucose-specific IIB component [EC:2.7.1.69]	Matched to source annotation	Yes
Carbohydrate uptake	glc1EIIC	K02779	carbohydrate	transporter	PTS system, glucose-specific IIC component	Matched to source annotation	Yes
Carbohydrate uptake	gutEIIA	K02781	carbohydrate	transporter	PTS system, glucitol/sorbitol-specific IIA component [EC:2.7.1.69]	Matched to source annotation	Yes
Carbohydrate uptake	gutEIIB	K02782	carbohydrate	transporter	PTS system, glucitol/sorbitol-specific IIB component [EC:2.7.1.69]	Matched to source annotation	Yes
Carbohydrate uptake	gutEIIC	K02783	carbohydrate	transporter	PTS system, glucitol/sorbitol-specific IIC component	Matched to source annotation	Yes
Carbohydrate uptake	lacEIIA	K02786	carbohydrate	transporter	PTS system, lactose-specific IIA component [EC:2.7.1.69]	Matched to source annotation	Yes
Carbohydrate uptake	lacEIIB	K02787	carbohydrate	transporter	PTS system, lactose-specific IIB component [EC:2.7.1.69]	Matched to source annotation	Yes
Carbohydrate uptake	lacEIIC	K02788	carbohydrate	transporter	PTS system, lactose-specific IIC component	Matched to source annotation	Yes
Carbohydrate uptake	malglcEIIB	K02790	carbohydrate	transporter	PTS system, maltose and glucose-specific IIB component [EC:2.7.1.69]	Matched to source annotation	Yes
Carbohydrate uptake	malglcEIIC	K02791	carbohydrate	transporter	PTS system, maltose and glucose-specific IIC component	Matched to source annotation	Yes
Carbohydrate uptake	manEIIA	K02793	carbohydrate	transporter	PTS system, mannose-specific IIA component [EC:2.7.1.69]	Matched to source annotation	Yes
Carbohydrate uptake	manEIIB	K02794	carbohydrate	transporter	PTS system, mannose-specific IIB component [EC:2.7.1.69]	Matched to source annotation	Yes
Carbohydrate uptake	manEIIC	K02795	carbohydrate	transporter	PTS system, mannose-specific IIC component	Matched to source annotation	Yes
Carbohydrate uptake	manEIID	K02796	carbohydrate	transporter	PTS system, mannose-specific IID component	Matched to source annotation	Yes
Carbohydrate uptake	mtlEIIA	K02798	carbohydrate	transporter	PTS system, mannitol-specific IIA component [EC:2.7.1.69]	Matched to source annotation	Yes
Carbohydrate uptake	mtlEIIB	K02799	carbohydrate	transporter	PTS system, mannitol-specific IIB component [EC:2.7.1.69]	Matched to source annotation	Yes
Carbohydrate uptake	mtlEIIC	K02800	carbohydrate	transporter	PTS system, mannitol-specific IIC component	Matched to source annotation	Yes
Carbohydrate uptake	nagEIIA	K02802	carbohydrate	transporter	PTS system, N-acetylglucosamine-specific IIA component [EC:2.7.1.69]	Matched to source annotation	Yes
Carbohydrate uptake	nagEIIB	K02803	carbohydrate	transporter	PTS system, N-acetylglucosamine-specific IIB component [EC:2.7.1.69]	Matched to source annotation	Yes
Carbohydrate uptake	nagEIIC	K02804	carbohydrate	transporter	PTS system, N-acetylglucosamine-specific IIC component	Matched to source annotation	Yes
Carbohydrate uptake	scrEIIA	K02808	carbohydrate	transporter	PTS system, sucrose-specific IIA component [EC:2.7.1.69]	Matched to source annotation	Yes
Carbohydrate uptake	scrEIIB	K02809	carbohydrate	transporter	PTS system, sucrose-specific IIB component [EC:2.7.1.69]	Matched to source annotation	Yes
Carbohydrate uptake	scrEIIC	K02810	carbohydrate	transporter	PTS system, sucrose-specific IIC component	Matched to source annotation	Yes
Carbohydrate uptake	sorEIIA	K02812	carbohydrate	transporter	PTS system, sorbose-specific IIA component [EC:2.7.1.69]	Matched to source annotation	Yes
Carbohydrate uptake	sorEIIB	K02813	carbohydrate	transporter	PTS system, sorbose-specific IIB component [EC:2.7.1.69]	Matched to source annotation	Yes
Carbohydrate uptake	sorEIIC	K02814	carbohydrate	transporter	PTS system, sorbose-specific IIC component	Matched to source annotation	Yes
Carbohydrate uptake	sorEIID	K02815	carbohydrate	transporter	PTS system, sorbose-specific IID component	Matched to source annotation	Yes
Carbohydrate uptake	treEIIA	K02817	carbohydrate	transporter	PTS system, trehalose-specific IIA component [EC:2.7.1.69]	Matched to source annotation	Yes
Carbohydrate uptake	treEIIB	K02818	carbohydrate	transporter	PTS system, trehalose-specific IIB component [EC:2.7.1.69]	Matched to source annotation	Yes
Carbohydrate uptake	treEIIC	K02819	carbohydrate	transporter	PTS system, trehalose-specific IIC component	Matched to source annotation	Yes
Carbohydrate uptake	rhaT2	K02856	carbohydrate	transporter	L-rhamnose-H+ transport protein	Matched to source annotation	Yes
Carbohydrate uptake	ompA	K03162	carbohydrate	transporter	major outer membrane protein	Matched to source annotation	Yes
Carbohydrate uptake	mfs.set	K03291	carbohydrate	transporter	MFS transporter, SET family, sugar efflux transporter	Matched to source annotation	Yes
Carbohydrate uptake	tc.gph	K03292	carbohydrate	transporter	glycoside/pentoside/hexuronide:cation symporter, GPH family	Matched to source annotation	Yes
Carbohydrate uptake	TC.GNTP	K03299	carbohydrate	transporter	gluconate:H+ symporter, GntP family	Matched to source annotation	Yes
Carbohydrate uptake	mfs.cp	K03449	carbohydrate	transporter	MFS transporter, CP family, cyanate transporter	Matched to source annotation	Yes
Carbohydrate uptake	kgtP	K03761	carbohydrate	transporter	MFS transporter, MHS family, alpha-ketoglutarate permease	Matched to source annotation	Yes
Carbohydrate uptake	glcU	K05340	carbohydrate	transporter	glucose uptake protein	Matched to source annotation	Yes
Carbohydrate uptake	mhpT	K05819	carbohydrate	transporter	MFS transporter, AAHS family, 3-hydroxyphenylpropionic acid transporter	Matched to source annotation	Yes
Carbohydrate uptake	hcaT	K05820	carbohydrate	transporter	MFS transporter, PPP family, 3-phenylpropionic acid transporter	Matched to source annotation	Yes
Carbohydrate uptake	gntT	K06155	carbohydrate	transporter	Gnt-I system high-affinity gluconate transporter	Matched to source annotation	Yes
Carbohydrate uptake	gntU	K06156	carbohydrate	transporter	Gnt-I system low-affinity gluconate transporter	Matched to source annotation	Yes
Carbohydrate uptake	idnT	K06157	carbohydrate	transporter	Gnt-II system L-idonate transporter	Matched to source annotation	Yes
Carbohydrate uptake	rbsU	K06216	carbohydrate	transporter	putative ribose uptake protein	Matched to source annotation	Yes
Carbohydrate uptake	oprB	K07267	carbohydrate	transporter	porin	Matched to source annotation	Yes
Carbohydrate uptake	uhpC	K07783	carbohydrate	transporter	MFS transporter, OPA family, sugar phosphate sensor protein UhpC	Matched to source annotation	Yes
Carbohydrate uptake	galP	K08137	carbohydrate	transporter	MFS transporter, SP family, galactose:H+ symporter	Matched to source annotation	Yes
Carbohydrate uptake	xylE	K08138	carbohydrate	transporter	MFS transporter, SP family, xylose:H+ symportor	Matched to source annotation	Yes
Carbohydrate uptake	hxt	K08139	carbohydrate	transporter	MFS transporter, SP family, sugar:H+ symporter	Matched to source annotation	Yes
Carbohydrate uptake	araJ	K08156	carbohydrate	transporter	MFS transporter, DHA1 family, arabinose polymer utilization protein	Matched to source annotation	Yes
Carbohydrate uptake	sotB	K08159	carbohydrate	transporter	MFS transporter, DHA1 family, L-arabinose/isopropyl-beta-D-thiogalactopyranoside export protein	Matched to source annotation	Yes
Carbohydrate uptake	glcT1	K08174	carbohydrate	transporter	MFS transporter, FHS family, glucose/mannose:H+ symporter	Matched to source annotation	Yes
Carbohydrate uptake	ynfM	K08224	carbohydrate	transporter	MFS transporter, YNFM family, putative membrane transport protein	Matched to source annotation	Yes
Carbohydrate uptake	npr	K08603	carbohydrate	transporter		Not available in source annotation file	Yes
Carbohydrate uptake	malE	K10108	carbohydrate	transporter	maltose/maltodextrin transport system substrate-binding protein	Matched to source annotation	Yes
Carbohydrate uptake	malF	K10109	carbohydrate	transporter	maltose/maltodextrin transport system permease protein	Matched to source annotation	Yes
Carbohydrate uptake	malG	K10110	carbohydrate	transporter	maltose/maltodextrin transport system permease protein	Matched to source annotation	Yes
Carbohydrate uptake	malK	K10111	carbohydrate	transporter	multiple sugar transport system ATP-binding protein [EC:3.6.3.-]	Matched to source annotation	Yes
Carbohydrate uptake	msmX	K10112	carbohydrate	transporter	multiple sugar transport system ATP-binding protein	Matched to source annotation	Yes
Carbohydrate uptake	msmE2	K10117	carbohydrate	transporter	raffinose/stachyose/melibiose transport system substrate-binding protein	Matched to source annotation	Yes
Carbohydrate uptake	msmF2	K10118	carbohydrate	transporter	raffinose/stachyose/melibiose transport system permease protein	Matched to source annotation	Yes
Carbohydrate uptake	msmG2	K10119	carbohydrate	transporter	raffinose/stachyose/melibiose transport system permease protein	Matched to source annotation	Yes
Carbohydrate uptake	msmE1	K10120	carbohydrate	transporter	fructooligosaccharide transport system substrate-binding protein	Matched to source annotation	Yes
Carbohydrate uptake	msmF1	K10121	carbohydrate	transporter	fructooligosaccharide transport system permease protein	Matched to source annotation	Yes
Carbohydrate uptake	msmG1	K10122	carbohydrate	transporter	fructooligosaccharide transport system permease protein	Matched to source annotation	Yes
Carbohydrate uptake	bglH	K10124	carbohydrate	transporter	carbohydrate-specific outer membrane porin	Matched to source annotation	Yes
Carbohydrate uptake	lacE	K10188	carbohydrate	transporter	lactose/L-arabinose transport system substrate-binding protein	Matched to source annotation	Yes
Carbohydrate uptake	lacF	K10189	carbohydrate	transporter	lactose/L-arabinose transport system permease protein	Matched to source annotation	Yes
Carbohydrate uptake	lacG	K10190	carbohydrate	transporter	lactose/L-arabinose transport system permease protein	Matched to source annotation	Yes
Carbohydrate uptake	lacK	K10191	carbohydrate	transporter	lactose/L-arabinose transport system ATP-binding protein	Matched to source annotation	Yes
Carbohydrate uptake	togB	K10192	carbohydrate	transporter	oligogalacturonide transport system substrate-binding protein	Matched to source annotation	Yes
Carbohydrate uptake	togM	K10193	carbohydrate	transporter	oligogalacturonide transport system permease protein	Matched to source annotation	Yes
Carbohydrate uptake	togN	K10194	carbohydrate	transporter	oligogalacturonide transport system permease protein	Matched to source annotation	Yes
Carbohydrate uptake	togA	K10195	carbohydrate	transporter	oligogalacturonide transport system ATP-binding protein	Matched to source annotation	Yes
Carbohydrate uptake	glcS	K10196	carbohydrate	transporter	glucose/arabinose transport system substrate-binding protein	Matched to source annotation	Yes
Carbohydrate uptake	glcP	K10197	carbohydrate	transporter	glucose/arabinose transport system permease protein	Matched to source annotation	Yes
Carbohydrate uptake	glcP1	K10198	carbohydrate	transporter	glucose/arabinose transport system permease protein	Matched to source annotation	Yes
Carbohydrate uptake	glcA	K10199	carbohydrate	transporter	glucose/arabinose transport system ATP-binding protein	Matched to source annotation	Yes
Carbohydrate uptake	ngcE	K10200	carbohydrate	transporter	N-acetylglucosamine transport system substrate-binding protein	Matched to source annotation	Yes
Carbohydrate uptake	ngcF	K10201	carbohydrate	transporter	N-acetylglucosamine transport system permease protein	Matched to source annotation	Yes
Carbohydrate uptake	ngcG	K10202	carbohydrate	transporter	N-acetylglucosamine transport system permease protein	Matched to source annotation	Yes
Carbohydrate uptake	mtlE	K10227	carbohydrate	transporter	sorbitol/mannitol transport system substrate-binding protein	Matched to source annotation	Yes
Carbohydrate uptake	mtlF	K10228	carbohydrate	transporter	sorbitol/mannitol transport system permease protein	Matched to source annotation	Yes
Carbohydrate uptake	mtlG	K10229	carbohydrate	transporter	sorbitol/mannitol transport system permease protein	Matched to source annotation	Yes
Carbohydrate uptake	aglE	K10232	carbohydrate	transporter	alpha-glucoside transport system substrate-binding protein	Matched to source annotation	Yes
Carbohydrate uptake	aglF	K10233	carbohydrate	transporter	alpha-glucoside transport system permease protein	Matched to source annotation	Yes
Carbohydrate uptake	aglG	K10234	carbohydrate	transporter	alpha-glucoside transport system permease protein	Matched to source annotation	Yes
Carbohydrate uptake	aglK	K10235	carbohydrate	transporter	alpha-glucoside transport system ATP-binding protein	Matched to source annotation	Yes
Carbohydrate uptake	thuE	K10236	carbohydrate	transporter	trehalose/maltose transport system substrate-binding protein	Matched to source annotation	Yes
Carbohydrate uptake	thuF	K10237	carbohydrate	transporter	trehalose/maltose transport system permease protein	Matched to source annotation	Yes
Carbohydrate uptake	thuG	K10238	carbohydrate	transporter	trehalose/maltose transport system permease protein	Matched to source annotation	Yes
Carbohydrate uptake	cebE	K10240	carbohydrate	transporter	cellobiose transport system substrate-binding protein	Matched to source annotation	Yes
Carbohydrate uptake	cebF	K10241	carbohydrate	transporter	cellobiose transport system permease protein	Matched to source annotation	Yes
Carbohydrate uptake	cebG	K10242	carbohydrate	transporter	cellobiose transport system permease protein	Matched to source annotation	Yes
Carbohydrate uptake	rbsB	K10439	carbohydrate	transporter	ribose transport system substrate-binding protein	Matched to source annotation	Yes
Carbohydrate uptake	rbsC	K10440	carbohydrate	transporter	ribose transport system permease protein	Matched to source annotation	Yes
Carbohydrate uptake	rbsA	K10441	carbohydrate	transporter	ribose transport system ATP-binding protein [EC:3.6.3.17]	Matched to source annotation	Yes
Carbohydrate uptake	araF	K10537	carbohydrate	transporter	L-arabinose transport system substrate-binding protein	Matched to source annotation	Yes
Carbohydrate uptake	araH	K10538	carbohydrate	transporter	L-arabinose transport system permease protein	Matched to source annotation	Yes
Carbohydrate uptake	araG	K10539	carbohydrate	transporter	L-arabinose transport system ATP-binding protein [EC:3.6.3.17]	Matched to source annotation	Yes
Carbohydrate uptake	mglB	K10540	carbohydrate	transporter	methyl-galactoside transport system substrate-binding protein	Matched to source annotation	Yes
Carbohydrate uptake	mglC	K10541	carbohydrate	export	methyl-galactoside transport system permease protein	Matched to source annotation	Yes
Carbohydrate uptake	mglA	K10542	carbohydrate	transporter	methyl-galactoside transport system ATP-binding protein [EC:3.6.3.17]	Matched to source annotation	Yes
Carbohydrate uptake	xylF	K10543	carbohydrate	transporter	D-xylose transport system substrate-binding protein	Matched to source annotation	Yes
Carbohydrate uptake	xylH	K10544	carbohydrate	transporter	D-xylose transport system permease protein	Matched to source annotation	Yes
Carbohydrate uptake	xylG	K10545	carbohydrate	transporter	D-xylose transport system ATP-binding protein [EC:3.6.3.17]	Matched to source annotation	Yes
Carbohydrate uptake	gguS	K10546	carbohydrate	transporter	putative multiple sugar transport system substrate-binding protein	Matched to source annotation	Yes
Carbohydrate uptake	gguP	K10547	carbohydrate	transporter	putative multiple sugar transport system permease protein	Matched to source annotation	Yes
Carbohydrate uptake	gguA	K10548	carbohydrate	transporter	putative multiple sugar transport system ATP-binding protein	Matched to source annotation	Yes
Carbohydrate uptake	alsB	K10549	carbohydrate	transporter	D-allose transport system substrate-binding protein	Matched to source annotation	Yes
Carbohydrate uptake	alsC	K10550	carbohydrate	transporter	D-allose transport system permease protein	Matched to source annotation	Yes
Carbohydrate uptake	alsA	K10551	carbohydrate	transporter	D-allose transport system ATP-binding protein [EC:3.6.3.17]	Matched to source annotation	Yes
Carbohydrate uptake	frcB	K10552	carbohydrate	transporter	fructose transport system substrate-binding protein	Matched to source annotation	Yes
Carbohydrate uptake	frcC	K10553	carbohydrate	transporter	fructose transport system permease protein	Matched to source annotation	Yes
Carbohydrate uptake	frcA	K10554	carbohydrate	transporter	fructose transport system ATP-binding protein	Matched to source annotation	Yes
Carbohydrate uptake	rhaS	K10559	carbohydrate	transporter	rhamnose transport system substrate-binding protein	Matched to source annotation	Yes
Carbohydrate uptake	rhaP	K10560	carbohydrate	transporter	rhamnose transport system permease protein	Matched to source annotation	Yes
Carbohydrate uptake	rhaQ	K10561	carbohydrate	transporter	rhamnose transport system permease protein	Matched to source annotation	Yes
Carbohydrate uptake	rhaT1	K10562	carbohydrate	transporter	rhamnose transport system ATP-binding protein [EC:3.6.3.17]	Matched to source annotation	Yes
Carbohydrate uptake	gamEIIB	K10984	carbohydrate	transporter	PTS system, galactosamine-specific IIB component [EC:2.7.1.69]	Matched to source annotation	Yes
Carbohydrate uptake	gamEIIC	K10985	carbohydrate	transporter	PTS system, galactosamine-specific IIC component	Matched to source annotation	Yes
Carbohydrate uptake	gamEIID	K10986	carbohydrate	transporter	PTS system, galactosamine-specific IID component	Matched to source annotation	Yes
Carbohydrate uptake	melB	K11104	carbohydrate	transporter	melibiose permease	Matched to source annotation	Yes
Carbohydrate uptake	fru2EIIA	K11201	carbohydrate	transporter	PTS system, fructose-specific IIA-like component [EC:2.7.1.69]	Matched to source annotation	Yes
Carbohydrate uptake	fru2EIIB	K11202	carbohydrate	transporter	PTS system, fructose-specific IIB-like component [EC:2.7.1.69]	Matched to source annotation	Yes
Carbohydrate uptake	fru2EIIC	K11203	carbohydrate	transporter	PTS system, fructose-specific IIC-like component	Matched to source annotation	Yes
Carbohydrate uptake	glf	K13854	carbohydrate	transporter	MFS transporter, SP family, glucose uniporter	Matched to source annotation	Yes
Carbohydrate uptake	ganO	K15770	carbohydrate	transporter	arabinogalactan oligomer / maltooligosaccharide transport system substrate-binding protein	Matched to source annotation	Yes
Carbohydrate uptake	ganP	K15771	carbohydrate	transporter	arabinogalactan oligomer / maltooligosaccharide transport system permease protein	Matched to source annotation	Yes
Carbohydrate uptake	ganQ	K15772	carbohydrate	transporter	arabinogalactan oligomer / maltooligosaccharide transport system permease protein	Matched to source annotation	Yes
Carbohydrate uptake	scrY	K16077	carbohydrate	transporter	sucrose porin	Matched to source annotation	Yes
Carbohydrate uptake	uidB	K16139	carbohydrate	transporter	glucuronide carrier protein	Matched to source annotation	Yes
Carbohydrate uptake	uidC	K16140	carbohydrate	transporter	putative glucuronide porin	Matched to source annotation	Yes
Carbohydrate uptake	lacS	K16209	carbohydrate	transporter	lactose/raffinose/galactose permease	Matched to source annotation	Yes
Carbohydrate uptake	togT	K16210	carbohydrate	transporter	oligogalacturonide transporter	Matched to source annotation	Yes
Carbohydrate uptake	malY	K16211	carbohydrate	transporter	maltose/maltooligosaccharide transporter	Matched to source annotation	Yes
Carbohydrate uptake	gutA	K16248	carbohydrate	transporter	probable glucitol transport protein GutA	Matched to source annotation	Yes
Carbohydrate uptake	gntP	K16321	carbohydrate	transporter	high-affinity gluconate transporter	Matched to source annotation	Yes
Carbohydrate uptake	eryG	K17202	carbohydrate	transporter	erythritol transport system substrate-binding protein	Matched to source annotation	Yes
Carbohydrate uptake	eryF	K17203	carbohydrate	transporter	erythritol transport system permease protein	Matched to source annotation	Yes
Carbohydrate uptake	eryE	K17204	carbohydrate	transporter	erythritol transport system ATP-binding protein	Matched to source annotation	Yes
Carbohydrate uptake	xltC	K17205	carbohydrate	transporter	putative xylitol transport system substrate-binding protein	Matched to source annotation	Yes
Carbohydrate uptake	xltB	K17206	carbohydrate	transporter	putative xylitol transport system permease protein	Matched to source annotation	Yes
Carbohydrate uptake	xltA	K17207	carbohydrate	transporter	putative xylitol transport system ATP-binding protein	Matched to source annotation	Yes
Carbohydrate uptake	araN	K17234	carbohydrate	export	arabinosaccharide transport system substrate-binding protein	Matched to source annotation	Yes
Carbohydrate uptake	araP	K17235	carbohydrate	transporter	arabinosaccharide transport system permease protein	Matched to source annotation	Yes
Carbohydrate uptake	araQ	K17236	carbohydrate	transporter	arabinosaccharide transport system permease protein	Matched to source annotation	Yes
Carbohydrate uptake	chiE	K17244	carbohydrate	transporter	putative chitobiose transport system substrate-binding protein	Matched to source annotation	Yes
Carbohydrate uptake	chiF	K17245	carbohydrate	transporter	putative chitobiose transport system permease protein	Matched to source annotation	Yes
Carbohydrate uptake	chiG	K17246	carbohydrate	transporter	putative chitobiose transport system permease protein	Matched to source annotation	Yes
Carbohydrate uptake	gtsA	K17315	carbohydrate	transporter	glucose/mannose transport system substrate-binding protein	Matched to source annotation	Yes
Carbohydrate uptake	gtsB	K17316	carbohydrate	transporter	glucose/mannose transport system permease protein	Matched to source annotation	Yes
Carbohydrate uptake	gtsC	K17317	carbohydrate	transporter	glucose/mannose transport system permease protein	Matched to source annotation	Yes
Carbohydrate uptake	bxlE	K17326	carbohydrate	transporter	xylobiose transport system substrate-binding protein	Matched to source annotation	Yes
Carbohydrate uptake	bxlF	K17327	carbohydrate	transporter	xylobiose transport system permease protein	Matched to source annotation	Yes
Carbohydrate uptake	bxlG	K17328	carbohydrate	transporter	xylobiose transport system permease protein	Matched to source annotation	Yes
Carbohydrate uptake	dasA	K17329	carbohydrate	transporter	N,N'-diacetylchitobiose transport system substrate-binding protein	Matched to source annotation	Yes
Carbohydrate uptake	dasB	K17330	carbohydrate	transporter	N,N'-diacetylchitobiose transport system permease protein	Matched to source annotation	Yes
Carbohydrate uptake	dasC	K17331	carbohydrate	transporter	N,N'-diacetylchitobiose transport system permease protein	Matched to source annotation	Yes
Carbohydrate uptake	mdtD	K18326	carbohydrate	transporter	MFS transporter, DHA2 family, multidrug resistance protein	Matched to source annotation	Yes
Carbohydrate uptake	cmlA	K18552	carbohydrate	transporter	MFS transporter, DHA1 family, florfenicol/chloramphenicol resistance protein	Matched to source annotation	Yes
Carbohydrate uptake	gfrEIIA	K19506	carbohydrate	transporter	PTS system, fructoselysine and glucoselysine-specific IIA component [EC:2.7.1.69]	Matched to source annotation	Yes
Carbohydrate uptake	gfrEIIB	K19507	carbohydrate	transporter	PTS system, fructoselysine and glucoselysine-specific IIB component [EC:2.7.1.69]	Matched to source annotation	Yes
Carbohydrate uptake	gfrEIIC	K19508	carbohydrate	transporter	PTS system, fructoselysine and glucoselysine-specific IIC component	Matched to source annotation	Yes
Carbohydrate uptake	gfrEIID	K19509	carbohydrate	transporter	PTS system, fructoselysine and glucoselysine-specific IID component	Matched to source annotation	Yes
Carbohydrate uptake	malEIIB	K20107	carbohydrate	transporter	maltose PTS system EIICB or EIICBA component	Matched to source annotation	Yes
Carbohydrate uptake	malEIIC	K20108	carbohydrate	transporter	maltose PTS system EIICB or EIICBA component	Matched to source annotation	Yes
Carbohydrate uptake	galEIIA	K20112	carbohydrate	transporter	PTS system, galactose-specific IIA component [EC:2.7.1.204]	Matched to source annotation	Yes
Carbohydrate uptake	galEIIB	K20113	carbohydrate	transporter	PTS system, galactose-specific IIB component [EC:2.7.1.204]	Matched to source annotation	Yes
Carbohydrate uptake	galEIIC	K20114	carbohydrate	transporter	PTS system, galactose-specific IIC component	Matched to source annotation	Yes
Carbohydrate uptake	glc2EIIA	K20116	carbohydrate	transporter	PTS system, glucose-specific IIA component	Matched to source annotation	Yes
Carbohydrate uptake	glc2EIIB	K20117	carbohydrate	transporter	PTS system, glucose-specific IIB component	Matched to source annotation	Yes
Carbohydrate uptake	glc2EIIC	K20118	carbohydrate	transporter	glucose PTS system EIICBA or EIICB component	Matched to source annotation	Yes
Carbohydrate uptake	npr	K20744	carbohydrate	transporter		Not available in source annotation file	Yes
Carbohydrate uptake	kdgM	K22110	carbohydrate	transporter	oligogalacturonate-specific porin family protein	Matched to source annotation	Yes
